# Therapeutic Targeting of Casein Kinase 1δ/ε in an Alzheimer’s Disease Mouse Model

**DOI:** 10.1101/539627

**Authors:** Paula Adler, Janice Mayne, Krystal Walker, Zhibin Ning, Daniel Figeys

## Abstract

Sleep disturbances and memory impairment are common symptoms of Alzheimer’s disease (AD). Given that the circadian clock regulates sleep, hippocampal function, and neurodegeneration, it represents a therapeutic target against AD. Casein kinase 1δ/ε (CK1δ/ε) are clock regulators and overexpressed in AD brains, making them viable targets to improve sleep and cognition. We assessed the effects of a small molecule CK1δ/ε inhibitor (PF-670462) in a cellular model of circadian clocks and in 3xTg-AD mice. Mass spectrometry–based proteomic analyses revealed that PF-670462 treatment *in vitro* upregulated multiple proteins that are downregulated in AD, while administration in 3xTg-AD mice reversed hippocampal proteomic alterations in diverse AD-associated and clock-regulated pathways, including synaptic plasticity and amyloid precursor protein processing. Furthermore, PF-670462 rescued working memory and normalized behavioural circadian rhythms in 3xTg-AD mice. Our study provides proof of concept for CK1δ/ε inhibition and direct clock modulation against AD-related proteomic changes, memory impairment, and circadian disturbances.
