## Supplemental Table 5 for "Therapeutic Targeting of Casein Kinase 1δ/ε in an Alzheimer’s Disease Mouse Model"

### Sheet: Table S5
	Table S5. List of Proteins Differentially Expressed with PF-670462 Administration in the Hippocampus of 3xTg-AD Mice for CT10, Related to Figures 2 and 3. All proteins in this list were quantified in at least half of samples (Q50) and differentially expressed in the hippocampus of 3xTg-AD mice treated for 20 days with PF-670462 (30 mg/kg/d) versus vehicle (p < 0.05, two-tailed unpaired Student's …
	Majority protein IDs	Protein names	Gene names	GOBP name	Mean log10 LFQ intensity			Also differentially expressed with genotype?	Expression restored towards NTg levels with PF-670462?
					3xTg-AD vehicle	3xTg-AD PF-670462	NTg vehicle
	Q8VDP6	CDP-diacylglycerol--inositol 3-phosphatidyltransferase	Cdipt	acylglycerol metabolic process;biosynthetic process;CDP-diacylglycerol metabolic process;cellular biosynthetic process;cellular lipid metabolic process;cellular metabolic process;cellular process;diacylglycerol metabolic process;glycerol ether metabolic process;glycerolipid biosynthetic process;glycerolipid metabolic process;glycerophospholipid biosynthetic process;glycerophospholipid metabolic p…	5.04082	5.33287	5.29093	Yes	Yes
	P14131	40S ribosomal protein S16	Rps16	biosynthetic process;cellular biosynthetic process;cellular component biogenesis;cellular component biogenesis at cellular level;cellular component organization or biogenesis;cellular component organization or biogenesis at cellular level;cellular macromolecule biosynthetic process;cellular macromolecule metabolic process;cellular metabolic process;cellular nitrogen compound metabolic process;cel…	5.20726	5.48568	5.31911
	Q9ER00	Syntaxin-12	Stx12	biological regulation;cellular component organization;cellular component organization at cellular level;cellular component organization or biogenesis;cellular component organization or biogenesis at cellular level;cellular membrane fusion;cellular membrane organization;cellular process;cholesterol efflux;cholesterol transport;establishment of localization;establishment of localization in cell;est…	5.35398	5.58118	5.53231	Yes	Yes
	Q62425	Cytochrome c oxidase subunit NDUFA4	Ndufa4		6.11231	6.32878	6.36733	Yes	Yes
	O55137;Q9QYR9	Acyl-coenzyme A thioesterase 1;Acyl-coenzyme A thioesterase 2, mitochondrial	Acot1;Acot2	acyl-CoA metabolic process;carboxylic acid catabolic process;carboxylic acid metabolic process;catabolic process;cellular catabolic process;cellular ketone metabolic process;cellular lipid metabolic process;cellular metabolic process;cellular process;coenzyme metabolic process;cofactor metabolic process;dicarboxylic acid catabolic process;dicarboxylic acid metabolic process;fatty acid metabolic p…	5.16703	5.36548	5.18484
	Q60692	Proteasome subunit beta type-6	Psmb6	catabolic process;cellular catabolic process;cellular macromolecule catabolic process;cellular macromolecule metabolic process;cellular metabolic process;cellular process;macromolecule catabolic process;macromolecule metabolic process;metabolic process;modification-dependent macromolecule catabolic process;modification-dependent protein catabolic process;primary metabolic process;proteasomal prot…	5.73482	5.90105	5.85056
	Q9WUK2-2;Q9WUK2	Eukaryotic translation initiation factor 4H	Eif4h	developmental growth;developmental process;growth;reproduction;sexual reproduction	5.74545	5.90776	5.86892
	O88441	Metaxin-2	Mtx2	establishment of localization;establishment of localization in cell;establishment of protein localization;establishment of protein localization in mitochondrion;establishment of protein localization to organelle;intracellular protein transport;intracellular transport;mitochondrial transport;protein import;protein targeting;protein targeting to mitochondrion;protein transport;transport	5.44181	5.59984	5.56293	Yes	Yes
	Q5NC80;P15532;Q5NC79	Nucleoside diphosphate kinase;Nucleoside diphosphate kinase A	Nme1	anatomical structure development;biological regulation;biosynthetic process;body fluid secretion;catabolic process;cell differentiation;cellular biosynthetic process;cellular catabolic process;cellular component organization;cellular component organization or biogenesis;cellular developmental process;cellular macromolecule catabolic process;cellular macromolecule metabolic process;cellular membra…	5.90776	6.06357	6.17146	Yes	Yes
	O54829	Regulator of G-protein signaling 7	Rgs7	biological regulation;cell surface receptor linked signaling pathway;cellular process;cellular response to stimulus;G-protein coupled receptor protein signaling pathway;intracellular signal transduction;negative regulation of biological process;negative regulation of cell communication;negative regulation of cellular process;negative regulation of G-protein coupled receptor protein signaling path…	5.48193	5.6275	5.6455	Yes	Yes
	Q06890	Clusterin;Clusterin beta chain;Clusterin alpha chain	Clu	anatomical structure morphogenesis;biological regulation;cell activation;cell morphogenesis;cellular component assembly;cellular component assembly at cellular level;cellular component morphogenesis;cellular component organization;cellular component organization at cellular level;cellular component organization or biogenesis;cellular component organization or biogenesis at cellular level;cellular…	5.71508	5.85254	5.71109
	O35129;F6QPR1	Prohibitin-2	Phb2	anatomical structure development;anatomical structure morphogenesis;biological regulation;biosynthetic process;branching involved in mammary gland duct morphogenesis;branching morphogenesis of a tube;cellular biosynthetic process;cellular macromolecule biosynthetic process;cellular macromolecule metabolic process;cellular metabolic process;cellular nitrogen compound metabolic process;cellular pro…	6.16539	6.30198	6.25503
	P50171;P50171-2;G3UX44	Estradiol 17-beta-dehydrogenase 8	Hsd17b8;H2-Ke6	androgen metabolic process;biological regulation;biosynthetic process;carboxylic acid biosynthetic process;carboxylic acid metabolic process;cellular biosynthetic process;cellular hormone metabolic process;cellular ketone metabolic process;cellular lipid metabolic process;cellular metabolic process;cellular process;estrogen biosynthetic process;estrogen metabolic process;fatty acid biosynthetic p…	5.071	5.20065	5.19868	Yes	Yes
	A3KGQ6;Q9D898	Actin-related protein 2/3 complex subunit 5;Actin-related protein 2/3 complex subunit 5-like protein	Arpc5l	actin cytoskeleton organization;actin filament organization;actin filament-based process;actin nucleation;Arp2/3 complex-mediated actin nucleation;biological regulation;cellular component organization;cellular component organization at cellular level;cellular component organization or biogenesis;cellular component organization or biogenesis at cellular level;cellular process;cytoskeleton organiza…	5.88152	6.0095	6.01766
	Q9CQV6;J3QN16;M0QWC2	Microtubule-associated proteins 1A/1B light chain 3B	Map1lc3b;Gm5612	autophagic vacuole assembly;autophagy;biological regulation;catabolic process;cell communication;cellular catabolic process;cellular component assembly;cellular component assembly at cellular level;cellular component organization;cellular component organization at cellular level;cellular component organization or biogenesis;cellular component organization or biogenesis at cellular level;cellular …	5.88412	6.00708	5.89989
	P60843	Eukaryotic initiation factor 4A-I	Eif4a1	anatomical structure morphogenesis;biological regulation;cellular macromolecule metabolic process;cellular metabolic process;cellular nitrogen compound metabolic process;cellular process;developmental process;macromolecule metabolic process;metabolic process;nitrogen compound metabolic process;nucleic acid metabolic process;nucleobase-containing compound metabolic process;organ morphogenesis;orga…	5.60593	5.72671	5.67814
	O55234	Proteasome subunit beta type-5	Psmb5	catabolic process;cellular catabolic process;cellular macromolecule catabolic process;cellular macromolecule metabolic process;cellular metabolic process;cellular process;macromolecule catabolic process;macromolecule metabolic process;metabolic process;modification-dependent macromolecule catabolic process;modification-dependent protein catabolic process;primary metabolic process;proteasomal prot…	5.50865	5.62691	5.63415	Yes	Yes
	Q8R326-2;Q8R326	Paraspeckle component 1	Pspc1	biological regulation;biosynthetic process;cellular biosynthetic process;cellular macromolecule biosynthetic process;cellular macromolecule metabolic process;cellular metabolic process;cellular nitrogen compound metabolic process;cellular process;macromolecule biosynthetic process;macromolecule metabolic process;metabolic process;negative regulation of biological process;negative regulation of bi…	5.46162	5.57484	5.42143
	P63213	Guanine nucleotide-binding protein G(I)/G(S)/G(O) subunit gamma-2	Gng2	biological regulation;cell proliferation;cell surface receptor linked signaling pathway;cellular process;cellular response to stimulus;G-protein coupled receptor protein signaling pathway;metabolic process;regulation of biological process;regulation of cellular process;response to stimulus;signal transduction	5.97676	6.08943	6.06917
	O89112;B2KGR2	LanC-like protein 1	Lancl1		5.54889	5.65765	5.70244	Yes	Yes
	Q9WV98	Mitochondrial import inner membrane translocase subunit Tim9	Timm9	cellular component organization;cellular component organization at cellular level;cellular component organization or biogenesis;cellular component organization or biogenesis at cellular level;cellular membrane organization;cellular process;chaperone-mediated protein transport;establishment of localization;establishment of localization in cell;establishment of protein localization;establishment of…	5.99403	6.0926	6.04502
	P62204;Q3UKW2;Q9D6P8	Calmodulin;Calmodulin-like protein 3	Calm1;Calml3	anatomical structure development;biological regulation;detection of calcium ion;detection of chemical stimulus;detection of stimulus;developmental process;multicellular organismal process;muscle contraction;muscle system process;positive regulation of biological process;positive regulation of catalytic activity;positive regulation of cellular metabolic process;positive regulation of cellular proc…	7.24587	7.34343	7.33232	Yes	Yes
	H7BX95;Q6PDM2;Q6PDM2-3;Q6PDM2-2	Serine/arginine-rich splicing factor 1	Srsf1	biological regulation;cardiac muscle contraction;cellular component assembly;cellular component assembly at cellular level;cellular component organization;cellular component organization at cellular level;cellular component organization or biogenesis;cellular component organization or biogenesis at cellular level;cellular macromolecular complex assembly;cellular macromolecular complex subunit org…	5.39774	5.48923	5.43041
	P14152	Malate dehydrogenase, cytoplasmic	Mdh1	acetyl-CoA catabolic process;acetyl-CoA metabolic process;carbohydrate metabolic process;carboxylic acid metabolic process;catabolic process;cellular catabolic process;cellular ketone metabolic process;cellular metabolic process;cellular nitrogen compound metabolic process;cellular process;coenzyme catabolic process;coenzyme metabolic process;cofactor catabolic process;cofactor metabolic process;…	7.29115	7.37636	7.3751	Yes	Yes
	Q9QXS6;Q9QXS6-3;Q9QXS6-2	Drebrin	Dbn1	actin cytoskeleton organization;actin filament organization;actin filament-based process;anatomical structure development;biological regulation;cell communication;cell communication by chemical coupling;cell communication by electrical coupling;cell differentiation;cell proliferation;cellular component organization;cellular component organization at cellular level;cellular component organization …	6.70036	6.78537	6.78638	Yes	Yes
	B9EJA2-5;B9EJA2-4;B9EJA2;D6RI37;B9EJA2-2;B9EJA2-3	Cortactin-binding protein 2	Cttnbp2	anatomical structure development;brain development;developmental process;organ development	5.4053	5.48687	5.46914
	Q9DCZ1;F6VY18	GMP reductase 1	Gmpr	cellular aromatic compound metabolic process;cellular metabolic process;cellular nitrogen compound metabolic process;cellular process;heterocycle metabolic process;metabolic process;nitrogen compound metabolic process;nucleobase metabolic process;nucleobase-containing compound metabolic process;nucleobase-containing small molecule metabolic process;nucleoside phosphate metabolic process;nucleotid…	5.24831	5.16878	5.29718
	Q9DCL9	Multifunctional protein ADE2;Phosphoribosylaminoimidazole-succinocarboxamide synthase;Phosphoribosylaminoimidazole carboxylase	Paics	biosynthetic process;cellular biosynthetic process;cellular metabolic process;cellular nitrogen compound biosynthetic process;cellular nitrogen compound metabolic process;cellular process;'de novo' IMP biosynthetic process;heterocycle biosynthetic process;heterocycle metabolic process;IMP biosynthetic process;IMP metabolic process;metabolic process;nitrogen compound metabolic process;nucleobase-c…	5.43237	5.35098	5.32131
	D3YXH0;P63054	Purkinje cell protein 4	Igsf5;Pcp4	biological adhesion;biological regulation;cell adhesion;cell-cell adhesion;cellular process;regulation of biological process;regulation of cell development;regulation of cell differentiation;regulation of cellular process;regulation of developmental process;regulation of multicellular organismal development;regulation of multicellular organismal process;regulation of nervous system development;re…	6.01887	5.91988	5.94587
	P99026	Proteasome subunit beta type-4	Psmb4	biological regulation;catabolic process;cellular catabolic process;cellular macromolecule catabolic process;cellular macromolecule metabolic process;cellular metabolic process;cellular process;macromolecule catabolic process;macromolecule metabolic process;metabolic process;modification-dependent macromolecule catabolic process;modification-dependent protein catabolic process;negative regulation …	5.60063	5.49816	5.53986
	E9Q805;F8VPU2	FERM, RhoGEF and pleckstrin domain-containing protein 1	Farp1	anatomical structure morphogenesis;biological regulation;cell part morphogenesis;cell projection morphogenesis;cell projection organization;cellular component assembly;cellular component assembly at cellular level;cellular component morphogenesis;cellular component organization;cellular component organization at cellular level;cellular component organization or biogenesis;cellular component organ…	5.16683	5.05413	5.08483
	Q9DBP5	UMP-CMP kinase	Cmpk1	2'-deoxyribonucleotide biosynthetic process;2'-deoxyribonucleotide metabolic process;benzene-containing compound metabolic process;biosynthetic process;carboxylic acid metabolic process;CDP biosynthetic process;CDP metabolic process;cellular aromatic compound metabolic process;cellular biosynthetic process;cellular ketone metabolic process;cellular metabolic process;cellular nitrogen compound bio…	6.07818	5.95488	5.89913	Yes	Yes
	P60202;P60202-2	Myelin proteolipid protein	Plp1	anatomical structure development;astrocyte development;axon ensheathment;axon ensheathment in central nervous system;biological regulation;biosynthetic process;carboxylic acid biosynthetic process;carboxylic acid metabolic process;cell development;cell maturation;cell surface receptor linked signaling pathway;cellular biosynthetic process;cellular developmental process;cellular ketone metabolic p…	7.7169	7.58761	7.55977	Yes	Yes
	D3Z3A0;Q9DCL8	Protein phosphatase inhibitor 2	Ppp1r2	biological regulation;carbohydrate metabolic process;cellular carbohydrate metabolic process;cellular glucan metabolic process;cellular macromolecule metabolic process;cellular metabolic process;cellular polysaccharide metabolic process;cellular process;energy derivation by oxidation of organic compounds;energy reserve metabolic process;generation of precursor metabolites and energy;glucan metabo…	5.22395	5.08965	5.02579	Yes	Yes
	Q7TME0	Lipid phosphate phosphatase-related protein type 4	Lppr4	anatomical structure development;anatomical structure morphogenesis;axonogenesis;cell part morphogenesis;cell projection morphogenesis;cell projection organization;cellular component morphogenesis;cellular component organization;cellular component organization at cellular level;cellular component organization or biogenesis;cellular component organization or biogenesis at cellular level;cellular d…	5.17166	5.02852	5.20709
	Q3UY21;Q61885;Q29ZQ5	Myelin-oligodendrocyte glycoprotein	Mog	biological adhesion;cell adhesion;cellular process	6.32284	6.17415	6.24555
	Q9CQD1	Ras-related protein Rab-5A	Rab5a	biological regulation;cellular component organization;cellular component organization at cellular level;cellular component organization or biogenesis;cellular component organization or biogenesis at cellular level;cellular macromolecule metabolic process;cellular membrane organization;cellular metabolic process;cellular process;cellular response to stimulus;early endosome to late endosome transpo…	5.51346	5.35866	5.57846
	P62849-2;P62849-3;P62849	40S ribosomal protein S24	Rps24	biological regulation;biosynthetic process;cellular biosynthetic process;cellular component biogenesis;cellular component biogenesis at cellular level;cellular component organization or biogenesis;cellular component organization or biogenesis at cellular level;cellular macromolecule biosynthetic process;cellular macromolecule metabolic process;cellular metabolic process;cellular nitrogen compound…	5.51376	5.35628	5.44599
	Q61411;Q61411-2	GTPase HRas;GTPase HRas, N-terminally processed	Hras	actin cytoskeleton organization;actin filament-based process;aging;anatomical structure homeostasis;anatomical structure morphogenesis;apoptosis;associative learning;behavior;behavioral interaction between organisms;biological regulation;branching morphogenesis of a tube;cell aging;cell cycle arrest;cell cycle checkpoint;cell cycle process;cell death;cell differentiation;cell proliferation;cellul…	5.71435	5.55583	5.58528	Yes	Yes
	P09528	Ferritin heavy chain;Ferritin heavy chain, N-terminally processed	Fth1	biological regulation;cation transport;cellular process;establishment of localization;immune response;immune system process;intracellular sequestering of iron ion;ion transport;iron ion transport;maintenance of location;maintenance of location in cell;metal ion transport;negative regulation of biological process;negative regulation of cell proliferation;negative regulation of cellular process;neg…	6.06489	5.90126	5.91819	Yes	Yes
	Q922D8	C-1-tetrahydrofolate synthase, cytoplasmic;Methylenetetrahydrofolate dehydrogenase;Methenyltetrahydrofolate cyclohydrolase;Formyltetrahydrofolate synthetase;C-1-tetrahydrofolate synthase, cytoplasmic, N-terminally processed	Mthfd1	10-formyltetrahydrofolate biosynthetic process;10-formyltetrahydrofolate metabolic process;amine biosynthetic process;amine metabolic process;anatomical structure development;anatomical structure formation involved in morphogenesis;aromatic compound biosynthetic process;aspartate family amino acid biosynthetic process;aspartate family amino acid metabolic process;biological regulation;biosyntheti…	5.24727	5.0684	5.1308
	Q9Z0P5;Q9Z0P5-2	Twinfilin-2	Twf2	actin filament capping;barbed-end actin filament capping;biological regulation;cell communication;cell projection organization;cellular component organization;cellular component organization at cellular level;cellular component organization or biogenesis;cellular component organization or biogenesis at cellular level;cellular process;cellular response to chemical stimulus;cellular response to ext…	5.6366	5.42838	5.46483
	Q91ZZ3	Beta-synuclein	Sncb	alcohol metabolic process;amine metabolic process;benzene-containing compound metabolic process;biological regulation;catecholamine metabolic process;catechol-containing compound metabolic process;cell communication;cell-cell signaling;cellular amine metabolic process;cellular aromatic compound metabolic process;cellular biogenic amine metabolic process;cellular component organization;cellular co…	7.27857	7.06896	7.20817
	P21107-2;D3Z2H9	Tropomyosin alpha-3 chain	Tpm3;Tpm3-rs7	anatomical structure development;brain development;developmental process;organ development	6.27678	6.03792	6.14829
