## Supplemental Table 6 for "Therapeutic Targeting of Casein Kinase 1δ/ε in an Alzheimer’s Disease Mouse Model"

### Sheet: Table S6
	Table S6. List of Proteins Differentially Expressed with PF-670462 Administration in the Hippocampus of 3xTg-AD Mice for CT14, Related to Figures 2 and 3. All proteins in this list were quantified in at least half of samples (Q50) and differentially expressed in the hippocampus of 3xTg-AD mice treated for 20 days with PF-670462 (30 mg/kg/d) versus vehicle (p < 0.05, two-tailed unpaired Student's …
	Majority protein IDs	Protein names	Gene names	GOBP name	Mean log10 LFQ intensity			Also differentially expressed with genotype?	Expression restored towards NTg levels with PF-670462?
					3xTg-AD vehicle	3xTg-AD PF-670462	NTg vehicle
	Q9CPU4	Microsomal glutathione S-transferase 3	Mgst3	metabolic process;oxidation-reduction process	5.43064	5.70196	5.66392	Yes	Yes
	Q8R574	Phosphoribosyl pyrophosphate synthase-associated protein 2	Prpsap2	anatomical structure development;biological regulation;biosynthetic process;bone development;cellular biosynthetic process;cellular metabolic process;cellular nitrogen compound biosynthetic process;cellular nitrogen compound metabolic process;cellular process;developmental process;metabolic process;negative regulation of catalytic activity;negative regulation of kinase activity;negative regulatio…	5.49782	5.70416	5.61883
	Q9D3A9;Q9D3A9-3;Q9D3A9-4;Q9D3A9-2;Q9D3A9-5	Protein tweety homolog 1	Ttyh1	anion transport;biological adhesion;biological regulation;cell adhesion;cell cycle phase;cell cycle process;cell projection assembly;cell projection organization;cell-cell adhesion;cell-substrate adhesion;cellular component assembly;cellular component assembly at cellular level;cellular component organization;cellular component organization at cellular level;cellular component organization or bio…	5.7428	5.94663	5.8725
	E9PV44;O35143	ATPase inhibitor, mitochondrial	Atpif1	biological regulation;biosynthetic process;cell differentiation;cellular biosynthetic process;cellular chemical homeostasis;cellular component assembly;cellular component organization;cellular component organization or biogenesis;cellular developmental process;cellular homeostasis;cellular ion homeostasis;cellular metabolic process;cellular nitrogen compound biosynthetic process;cellular nitrogen…	6.66045	6.84308	6.84444	Yes	Yes
	P62754	40S ribosomal protein S6	Rps6	activation-induced cell death of T cells;anatomical structure development;anatomical structure morphogenesis;apoptosis;biological regulation;biosynthetic process;carbohydrate homeostasis;cell activation;cell activation involved in immune response;cell cycle checkpoint;cell cycle phase;cell cycle process;cell death;cell development;cell differentiation;cell proliferation;cellular biosynthetic proc…	5.67785	5.84446	5.67088
	O35682	Myeloid-associated differentiation marker	Myadm	anatomical structure development;biological regulation;cell development;cellular component organization;cellular component organization or biogenesis;cellular developmental process;cellular membrane organization;cellular process;developmental process;endothelial cell development;epithelial cell development;establishment of endothelial barrier;establishment of localization;establishment of localiz…	4.91496	5.07005	4.99157
	A2AUE1;G5E8T0;P60904	DnaJ homolog subfamily C member 5	Dnajc5	biological regulation;negative regulation of apoptosis;negative regulation of biological process;negative regulation of cell death;negative regulation of cellular process;negative regulation of neuron apoptosis;negative regulation of programmed cell death;regulation of apoptosis;regulation of biological process;regulation of cell death;regulation of cellular process;regulation of neuron apoptosis…	6.14443	6.29744	6.29779	Yes	Yes
	Q9ES97-2;Q9ES97;Q9ES97-5	Reticulon-3	Rtn3	apoptosis;cell death;cellular component organization;cellular component organization at cellular level;cellular component organization or biogenesis;cellular component organization or biogenesis at cellular level;cellular process;death;endoplasmic reticulum organization;endoplasmic reticulum tubular network organization;establishment of localization;organelle organization;programmed cell death;tr…	6.07267	6.22205	6.17259	Yes	Yes
	F6WYQ5;P70704;Q8BR88	Phospholipid-transporting ATPase IA	Atp8a1	behavior;biological regulation;cellular component organization;cellular component organization or biogenesis;cellular membrane organization;cellular process;cognition;establishment of localization;learning;learning or memory;lipid translocation;lipid transport;membrane organization;multicellular organismal process;neurological system process;organic substance transport;phospholipid translocation;…	5.54182	5.68876	5.67013	Yes	Yes
	P14148;F6XI62	60S ribosomal protein L7	Rpl7	biosynthetic process;cellular biosynthetic process;cellular component biogenesis;cellular component biogenesis at cellular level;cellular component organization or biogenesis;cellular component organization or biogenesis at cellular level;cellular macromolecule biosynthetic process;cellular macromolecule metabolic process;cellular metabolic process;cellular nitrogen compound metabolic process;cel…	5.70012	5.84623	5.77097
	Q9Z268	RasGAP-activating-like protein 1	Rasal1	biological regulation;cellular process;cellular response to stimulus;intracellular signal transduction;negative regulation of biological process;negative regulation of cell communication;negative regulation of cellular process;negative regulation of Ras protein signal transduction;negative regulation of response to stimulus;negative regulation of signal transduction;negative regulation of signali…	5.38272	5.52075	5.44835
	O35449	Proline-rich transmembrane protein 1	Prrt1	response to biotic stimulus;response to stimulus	5.422	5.55897	5.52279	Yes	Yes
	Q9CQD1	Ras-related protein Rab-5A	Rab5a	biological regulation;cellular component organization;cellular component organization at cellular level;cellular component organization or biogenesis;cellular component organization or biogenesis at cellular level;cellular macromolecule metabolic process;cellular membrane organization;cellular metabolic process;cellular process;cellular response to stimulus;early endosome to late endosome transpo…	5.36577	5.49507	5.5789	Yes	Yes
	Q8R464	Cell adhesion molecule 4	Cadm4	biological adhesion;cell adhesion;cellular process	5.16782	5.29495	5.1994
	Q9Z0Y1;E9Q919	Dynactin subunit 3	Dctn3	cell cycle phase;cell cycle process;cellular component organization;cellular component organization at cellular level;cellular component organization or biogenesis;cellular component organization or biogenesis at cellular level;cellular process;cytokinesis;microtubule-based process;mitosis;nuclear division;organelle fission;organelle organization	5.18634	5.31022	5.26921
	Q7TNB5		Gria1	biological regulation;cell communication;cell surface receptor linked signaling pathway;cell-cell signaling;cellular process;cellular response to stimulus;establishment of localization;glutamate signaling pathway;ion transmembrane transport;ion transport;ionotropic glutamate receptor signaling pathway;long term synaptic depression;negative regulation of biological process;negative regulation of c…	5.89901	6.02125	5.99487	Yes	Yes
	P21107-2;D3Z2H9	Tropomyosin alpha-3 chain	Tpm3;Tpm3-rs7	anatomical structure development;brain development;developmental process;organ development	6.23094	6.35305	6.09946	Yes	No
	P23242	Gap junction alpha-1 protein	Gja1	adenine nucleotide transport;adult heart development;anatomical structure development;anatomical structure morphogenesis;apoptosis;ATP transport;atrial ventricular junction remodeling;biological regulation;blood vessel morphogenesis;calcium ion homeostasis;cardiac conduction;cation homeostasis;cell communication;cell communication by chemical coupling;cell communication by electrical coupling;cel…	5.97825	6.09296	6.10862	Yes	Yes
	Q9CQZ6	NADH dehydrogenase [ubiquinone] 1 beta subcomplex subunit 3	Ndufb3	cellular metabolic process;cellular process;electron transport chain;generation of precursor metabolites and energy;metabolic process;oxidation-reduction process	5.24663	5.36046	5.42156	Yes	Yes
	Q03137-2;Q03137	Ephrin type-A receptor 4	Epha4	adult behavior;adult locomotory behavior;adult walking behavior;anatomical structure development;anatomical structure formation involved in morphogenesis;anatomical structure morphogenesis;angiogenesis;axial mesoderm formation;axon guidance;axonal fasciculation;axonogenesis;behavior;biological adhesion;biological regulation;blood vessel development;blood vessel endothelial cell migration;bone rem…	5.4577	5.57059	5.52511
	P97300-3	Neuroplastin	Nptn	biological adhesion;biological regulation;calcium ion homeostasis;cation homeostasis;cell adhesion;cell surface receptor linked signaling pathway;cell-cell adhesion;cellular calcium ion homeostasis;cellular cation homeostasis;cellular chemical homeostasis;cellular divalent inorganic cation homeostasis;cellular homeostasis;cellular ion homeostasis;cellular metal ion homeostasis;cellular process;ce…	5.64052	5.75244	5.67196
	Q8BJI1	Sodium-dependent neutral amino acid transporter SLC6A17	Slc6a17	alanine transport;amine transport;amino acid transport;branched-chain aliphatic amino acid transport;carboxylic acid transport;establishment of localization;glycine transport;leucine transport;neutral amino acid transport;nitrogen compound transport;organic acid transport;organic substance transport;proline transport;transport	5.30936	5.41226	5.44477	Yes	Yes
	O54774	AP-3 complex subunit delta-1	Ap3d1	anterograde axon cargo transport;anterograde synaptic vesicle transport;antigen processing and presentation;antigen processing and presentation of exogenous antigen;antigen processing and presentation of lipid antigen via MHC class Ib;antigen processing and presentation via MHC class Ib;antigen processing and presentation, exogenous lipid antigen via MHC class Ib;axon cargo transport;biological r…	5.59044	5.68782	5.69283	Yes	Yes
	P01831	Thy-1 membrane glycoprotein	Thy1	activation of immune response;anatomical structure development;anatomical structure formation involved in morphogenesis;angiogenesis;antigen receptor-mediated signaling pathway;biological adhesion;biological regulation;cell adhesion;cell development;cell junction assembly;cell junction organization;cell surface receptor linked signaling pathway;cell-cell adhesion;cell-substrate junction assembly;…	6.91057	7.00292	6.99585
	Q8BGT8;F7D3N3;Q8BGT8-2;F6U6Z2	Phytanoyl-CoA hydroxylase-interacting protein-like	Phyhipl		5.81776	5.90963	5.89145
	P51660	Peroxisomal multifunctional enzyme type 2;(3R)-hydroxyacyl-CoA dehydrogenase;Enoyl-CoA hydratase 2	Hsd17b4	anatomical structure development;androgen metabolic process;biological regulation;carboxylic acid catabolic process;carboxylic acid metabolic process;catabolic process;cell development;cell differentiation;cellular catabolic process;cellular developmental process;cellular hormone metabolic process;cellular ketone metabolic process;cellular lipid catabolic process;cellular lipid metabolic process;…	5.07328	5.16457	5.04852
	Q9CZS1	Aldehyde dehydrogenase X, mitochondrial	Aldh1b1	alcohol catabolic process;alcohol metabolic process;catabolic process;ethanol catabolic process;ethanol metabolic process;metabolic process;primary alcohol catabolic process;primary alcohol metabolic process;small molecule catabolic process;small molecule metabolic process	5.15248	5.24185	5.24219	Yes	Yes
	D3YYK8;E9Q6X0;Q8R001-2;Q8R001;Q3TG90	Microtubule-associated protein RP/EB family member 2	Mapre2	cell cycle phase;cell cycle process;cell division;cellular component organization;cellular component organization at cellular level;cellular component organization or biogenesis;cellular component organization or biogenesis at cellular level;cellular process;mitosis;nuclear division;organelle fission;organelle organization	6.10972	6.03024	6.08631
	B1AUQ7;Q9R1K9	Centrin-2	Cetn2	biological regulation;cell cycle phase;cell cycle process;cell division;cellular component organization;cellular component organization at cellular level;cellular component organization or biogenesis;cellular component organization or biogenesis at cellular level;cellular macromolecule metabolic process;cellular metabolic process;cellular nitrogen compound metabolic process;cellular process;cellu…	5.01525	4.93568	4.96666
	Q8BNW9	Kelch repeat and BTB domain-containing protein 11	Kbtbd11		5.68677	5.60636	5.65291
	P70296;D3Z1V4;D6RHS6	Phosphatidylethanolamine-binding protein 1;Hippocampal cholinergic neurostimulating peptide	Pebp1	aging;anatomical structure development;behavior;biological regulation;brain development;cell maturation;cellular developmental process;cellular process;cellular process involved in reproduction;cellular response to stimulus;developmental maturation;developmental process;developmental process involved in reproduction;eating behavior;feeding behavior;intracellular protein kinase cascade;intracellul…	7.15441	7.06768	7.04518	Yes	Yes
	Q9D2G2;Q9D2G2-2	Dihydrolipoyllysine-residue succinyltransferase component of 2-oxoglutarate dehydrogenase complex, mitochondrial	Dlst	acetyl-CoA catabolic process;acetyl-CoA metabolic process;amine catabolic process;amine metabolic process;aspartate family amino acid catabolic process;aspartate family amino acid metabolic process;carboxylic acid catabolic process;carboxylic acid metabolic process;catabolic process;cellular amine metabolic process;cellular amino acid catabolic process;cellular amino acid metabolic process;cellul…	6.3308	6.24371	6.19758	Yes	Yes
	P97450;E9QAD6	ATP synthase-coupling factor 6, mitochondrial	Atp5j	anatomical structure development;ATP biosynthetic process;ATP metabolic process;ATP synthesis coupled proton transport;biosynthetic process;cation transport;cellular biosynthetic process;cellular metabolic process;cellular nitrogen compound biosynthetic process;cellular nitrogen compound metabolic process;cellular process;developmental process;energy coupled proton transport, down electrochemical…	6.48889	6.40121	6.45553
	P60843	Eukaryotic initiation factor 4A-I	Eif4a1	anatomical structure morphogenesis;biological regulation;cellular macromolecule metabolic process;cellular metabolic process;cellular nitrogen compound metabolic process;cellular process;developmental process;macromolecule metabolic process;metabolic process;nitrogen compound metabolic process;nucleic acid metabolic process;nucleobase-containing compound metabolic process;organ morphogenesis;orga…	5.69586	5.60676	5.72163
	P60840-2;P60840	Alpha-endosulfine	Ensa	biological regulation;cell cycle phase;cell cycle process;cell division;cell surface receptor linked signaling pathway;cellular component organization;cellular component organization at cellular level;cellular component organization or biogenesis;cellular component organization or biogenesis at cellular level;cellular process;cellular response to stimulus;dopamine receptor signaling pathway;G2/M …	5.7566	5.66565	5.68671
	Q99M71	Mammalian ependymin-related protein 1	Epdr1	biological adhesion;cell adhesion;cell-matrix adhesion;cell-substrate adhesion;cellular process	5.7716	5.68055	5.72224
	Q91VN4;E9Q4M4	MICOS complex subunit Mic25	Chchd6	cellular component organization;cellular component organization at cellular level;cellular component organization or biogenesis;cellular component organization or biogenesis at cellular level;cellular membrane organization;cellular process;cellular response to stimulus;cellular response to stress;cristae formation;inner mitochondrial membrane organization;membrane organization;mitochondrial membr…	6.12451	6.03277	6.11793
	P28738	Kinesin heavy chain isoform 5C	Kif5c	axon guidance;biological regulation;cellular chemical homeostasis;cellular component movement;cellular component organization;cellular component organization at cellular level;cellular component organization or biogenesis;cellular component organization or biogenesis at cellular level;cellular homeostasis;cellular ion homeostasis;cellular localization;cellular process;chemical homeostasis;chemota…	6.03713	5.94501	6.00889
	Q80UW2	F-box only protein 2	Fbxo2	biological regulation;catabolic process;cellular catabolic process;cellular macromolecule catabolic process;cellular macromolecule metabolic process;cellular metabolic process;cellular process;cellular protein metabolic process;ER-associated protein catabolic process;glycoprotein catabolic process;glycoprotein metabolic process;macromolecule catabolic process;macromolecule metabolic process;macro…	5.75816	5.65875	5.65058	Yes	Yes
	Q80TL4-2;Q80TL4;F6SBE4	Protein KIAA1045	Kiaa1045;N28178		5.85979	5.76019	5.85409
	P16858;F8WJL5;D3YYI5	Glyceraldehyde-3-phosphate dehydrogenase	Gapdh;Gm7293	alcohol catabolic process;alcohol metabolic process;apoptosis;biological regulation;carbohydrate catabolic process;carbohydrate metabolic process;catabolic process;cell death;cell motility;cellular carbohydrate catabolic process;cellular carbohydrate metabolic process;cellular component movement;cellular component organization;cellular component organization at cellular level;cellular component o…	8.06329	7.96329	7.96787	Yes	Yes
	Q8BTS0;Q61656	Probable ATP-dependent RNA helicase DDX5	Ddx5	biological regulation;biosynthetic process;cellular biosynthetic process;cellular macromolecule biosynthetic process;cellular macromolecule metabolic process;cellular metabolic process;cellular nitrogen compound metabolic process;cellular process;cellular response to stimulus;chordate embryonic development;circadian rhythm;developmental process;embryo development;embryo development ending in birt…	5.97898	5.87218	5.94111
	Q8CC35-3;Q8CC35;E9Q3E2;Q8CC35-2	Synaptopodin	Synpo	biological regulation;cellular component organization;cellular component organization at cellular level;cellular component organization or biogenesis;cellular component organization or biogenesis at cellular level;cellular process;cortical cytoskeleton organization;cytoskeleton organization;organelle organization;positive regulation of actin filament bundle assembly;positive regulation of biologi…	5.89453	5.78766	5.86245
	Q3UIU2;A2AP32	NADH dehydrogenase [ubiquinone] 1 beta subcomplex subunit 6	Ndufb6	metabolic process;oxidation-reduction process	5.42423	5.31599	5.333
	P17742	Peptidyl-prolyl cis-trans isomerase A;Peptidyl-prolyl cis-trans isomerase A, N-terminally processed	Ppia	biological regulation;cell differentiation;cellular component organization;cellular component organization at cellular level;cellular component organization or biogenesis;cellular component organization or biogenesis at cellular level;cellular developmental process;cellular macromolecule metabolic process;cellular metabolic process;cellular process;cellular protein metabolic process;developmental…	7.52458	7.40967	7.46003
	E9Q9C5;P63082;D3Z3B2	V-type proton ATPase 16 kDa proteolipid subunit	Atp6v0c	ATP hydrolysis coupled proton transport;biological regulation;cation homeostasis;cation transport;cellular cation homeostasis;cellular chemical homeostasis;cellular homeostasis;cellular ion homeostasis;cellular monovalent inorganic cation homeostasis;cellular process;chemical homeostasis;energy coupled proton transport, against electrochemical gradient;establishment of localization;homeostatic pr…	6.14262	6.0265	6.16984
	P42669	Transcriptional activator protein Pur-alpha	Pura	anatomical structure development;apoptosis;biological regulation;biosynthetic process;cell cycle checkpoint;cell death;cell differentiation;cell proliferation;cellular biosynthetic process;cellular developmental process;cellular macromolecule biosynthetic process;cellular macromolecule metabolic process;cellular metabolic process;cellular nitrogen compound metabolic process;cellular process;death…	6.20958	6.09007	6.11521
	O54829	Regulator of G-protein signaling 7	Rgs7	biological regulation;cell surface receptor linked signaling pathway;cellular process;cellular response to stimulus;G-protein coupled receptor protein signaling pathway;intracellular signal transduction;negative regulation of biological process;negative regulation of cell communication;negative regulation of cellular process;negative regulation of G-protein coupled receptor protein signaling path…	5.61606	5.49605	5.58695
	P29758	Ornithine aminotransferase, mitochondrial	Oat	amine biosynthetic process;amine metabolic process;biosynthetic process;carboxylic acid biosynthetic process;carboxylic acid metabolic process;cellular amine metabolic process;cellular amino acid biosynthetic process;cellular amino acid metabolic process;cellular biosynthetic process;cellular component assembly;cellular component organization;cellular component organization or biogenesis;cellular…	5.77076	5.64891	5.64277	Yes	Yes
	A2A9X5;Q9JM14	5(3)-deoxyribonucleotidase, cytosolic type	Nt5c	2'-deoxyribonucleotide metabolic process;catabolic process;cellular catabolic process;cellular metabolic process;cellular nitrogen compound catabolic process;cellular nitrogen compound metabolic process;cellular process;deoxyribonucleotide catabolic process;deoxyribonucleotide metabolic process;dephosphorylation;heterocycle catabolic process;heterocycle metabolic process;metabolic process;nitroge…	5.59204	5.46065	5.51139
	P10605	Cathepsin B;Cathepsin B light chain;Cathepsin B heavy chain	Ctsb	anatomical structure development;biological regulation;cell differentiation;cellular developmental process;cellular process;cellular response to chemical stimulus;cellular response to endogenous stimulus;cellular response to hormone stimulus;cellular response to organic substance;cellular response to stimulus;cellular response to thyroid hormone stimulus;collagen catabolic process;collagen metabo…	5.98028	5.84693	5.96059
	P62320	Small nuclear ribonucleoprotein Sm D3	Snrpd3	cellular component assembly;cellular component assembly at cellular level;cellular component organization;cellular component organization at cellular level;cellular component organization or biogenesis;cellular component organization or biogenesis at cellular level;cellular macromolecular complex assembly;cellular macromolecular complex subunit organization;cellular macromolecule metabolic proces…	5.42766	5.29127	5.35745
	Q9JKB1;P58321	Ubiquitin carboxyl-terminal hydrolase isozyme L3;Ubiquitin carboxyl-terminal hydrolase isozyme L4	Uchl3;Uchl4	adult behavior;adult locomotory behavior;adult walking behavior;anatomical structure development;behavior;biological regulation;catabolic process;cellular catabolic process;cellular macromolecule catabolic process;cellular macromolecule metabolic process;cellular metabolic process;cellular process;cellular protein metabolic process;cellular response to chemical stimulus;cellular response to endog…	5.64697	5.51012	5.54888	Yes	Yes
	Q9QUR7	Peptidyl-prolyl cis-trans isomerase NIMA-interacting 1	Pin1	biological regulation;cell cycle;cellular macromolecule metabolic process;cellular metabolic process;cellular process;cellular protein metabolic process;macromolecule metabolic process;macromolecule modification;metabolic process;negative regulation of biological process;negative regulation of cell communication;negative regulation of cell motility;negative regulation of cellular component moveme…	5.65769	5.51952	5.5823
	Q62419	Endophilin-A2	Sh3gl1	cellular component organization;cellular component organization or biogenesis;cellular membrane organization;cellular process;endocytosis;establishment of localization;membrane invagination;membrane organization;transport;vesicle-mediated transport	5.32848	5.18818	5.38325
	Q3MIA8;G3UXW9;Q99LD4;B1ATU4;Q99LD4-2	COP9 signalosome complex subunit 1	Gps1	cellular macromolecule metabolic process;cellular metabolic process;cellular process;cellular protein metabolic process;cullin deneddylation;macromolecule metabolic process;macromolecule modification;metabolic process;primary metabolic process;protein deneddylation;protein metabolic process;protein modification by small protein conjugation or removal;protein modification by small protein removal;…	5.38197	5.23865	5.32353
	P24369	Peptidyl-prolyl cis-trans isomerase B	Ppib	anatomical structure development;biological regulation;bone development;cellular macromolecule metabolic process;cellular metabolic process;cellular process;cellular protein metabolic process;chaperone-mediated protein folding;developmental process;macromolecule metabolic process;macromolecule modification;metabolic process;peptidyl-amino acid modification;peptidyl-proline modification;positive r…	5.4339	5.28825	5.41374
	Q9WTL7	Acyl-protein thioesterase 2	Lypla2	carboxylic acid metabolic process;cellular ketone metabolic process;cellular lipid metabolic process;cellular metabolic process;cellular process;fatty acid metabolic process;lipid metabolic process;metabolic process;monocarboxylic acid metabolic process;organic acid metabolic process;oxoacid metabolic process;primary metabolic process;small molecule metabolic process	5.69678	5.54215	5.67109
	P61329-2;O89096;P70379-2;P61329;P70379	Fibroblast growth factor 12;Fibroblast growth factor;Fibroblast growth factor 14	Fgf12;Fgf14	adult behavior;adult locomotory behavior;anatomical structure development;behavior;biological regulation;cell communication;cell-cell signaling;cellular chemical homeostasis;cellular homeostasis;cellular ion homeostasis;cellular process;cellular response to stimulus;cellular response to stress;chemical homeostasis;developmental process;homeostatic process;intracellular protein kinase cascade;intr…	5.21046	5.05058	5.08471
	Q8R326-2;Q8R326	Paraspeckle component 1	Pspc1	biological regulation;biosynthetic process;cellular biosynthetic process;cellular macromolecule biosynthetic process;cellular macromolecule metabolic process;cellular metabolic process;cellular nitrogen compound metabolic process;cellular process;macromolecule biosynthetic process;macromolecule metabolic process;metabolic process;negative regulation of biological process;negative regulation of bi…	5.56338	5.40214	5.47596
	P42208;F6WYM0;D3YYB1;D3Z3C0;E9Q3V6;D3Z1S1;F6UKN5;D3YZU7	Septin-2	Sept2	anatomical structure formation involved in morphogenesis;biological regulation;cell cycle;cell cycle phase;cell cycle process;cell division;cell projection assembly;cell projection organization;cell surface receptor linked signaling pathway;cellular component assembly;cellular component assembly at cellular level;cellular component assembly involved in morphogenesis;cellular component organizatio…	5.63271	5.47101	5.51845	Yes	Yes
	D3Z0A8;D3YYG8;D3Z398;D3Z252;Q3U125;Q9CYH2	Redox-regulatory protein FAM213A	Fam213a	biological regulation;metabolic process;oxidation-reduction process;regulation of biological process;regulation of cell differentiation;regulation of cellular process;regulation of developmental process;regulation of immune system process;regulation of multicellular organismal development;regulation of multicellular organismal process;regulation of myeloid cell differentiation;regulation of myelo…	5.45233	5.28753	5.37381
	P97492	Regulator of G-protein signaling 14	Rgs14	associative learning;asymmetric cell division;behavior;biological regulation;cell cycle phase;cell cycle process;cell division;cell surface receptor linked signaling pathway;cellular component organization;cellular component organization at cellular level;cellular component organization or biogenesis;cellular component organization or biogenesis at cellular level;cellular process;cellular respons…	5.69563	5.52982	5.56158	Yes	Yes
	P58389;A2AWE9	Serine/threonine-protein phosphatase 2A activator	Ppp2r4	biological regulation;cell cycle process;cellular component organization;cellular component organization at cellular level;cellular component organization or biogenesis;cellular component organization or biogenesis at cellular level;cellular macromolecule metabolic process;cellular metabolic process;cellular process;cellular protein metabolic process;cytoskeleton organization;macromolecule metabo…	5.44293	5.27276	5.32495	Yes	Yes
	Q8BHN3;Q8BHN3-2;Q8BHN3-3	Neutral alpha-glucosidase AB	Ganab	carbohydrate metabolic process;metabolic process;N-glycan processing;oligosaccharide metabolic process;primary metabolic process	5.62849	5.45803	5.58417
	Q6ZWQ9;Q3THE2;D3Z249;D3YV37	Myosin regulatory light chain 12B	Myl12a;Myl12b	biological adhesion;biological regulation;cell adhesion;cell-cell adhesion;cellular process;establishment of localization;establishment of localization in cell;establishment of protein localization;establishment of protein localization in membrane;establishment of protein localization in plasma membrane;homotypic cell-cell adhesion;intracellular protein transport;intracellular transport;platelet …	5.45897	5.27342	5.39321
	E9Q0W6;Q8BL65-2;Q8BL65-3;Q8BL65-4;F6VVW4;E9Q4K0;Q8BL65-5;Q8BL65	Actin-binding LIM protein 2	Ablim2	actin cytoskeleton organization;actin filament-based process;biological regulation;biosynthetic process;cellular biosynthetic process;cellular component organization;cellular component organization at cellular level;cellular component organization or biogenesis;cellular component organization or biogenesis at cellular level;cellular macromolecule biosynthetic process;cellular macromolecule metabo…	5.09016	4.90317	5.05687
	Q8C854-3;Q8C854;A2ATP5;A2ATP6;G8JL68;Q8C854-2;Q8C854-1	Myelin expression factor 2	Myef2	biological regulation;negative regulation of biological process;negative regulation of biosynthetic process;negative regulation of cellular biosynthetic process;negative regulation of cellular macromolecule biosynthetic process;negative regulation of cellular metabolic process;negative regulation of cellular process;negative regulation of gene expression;negative regulation of macromolecule biosy…	5.89885	5.70526	5.80221
	P12023-2;P12023-3;P12023	Amyloid beta A4 protein;N-APP;Soluble APP-alpha;Soluble APP-beta;C99;Beta-amyloid protein 42;Beta-amyloid protein 40;C83;P3(42);P3(40);C80;Gamma-secretase C-terminal fragment 59;Gamma-secretase C-terminal fragment 57;Gamma-secretase C-terminal fragment 50;C31	App	adult behavior;adult locomotory behavior;alcohol metabolic process;anatomical structure development;anatomical structure morphogenesis;apoptosis;associative learning;axon cargo transport;axon choice point recognition;axon midline choice point recognition;axonogenesis;behavior;behavioral interaction between organisms;biological adhesion;biological regulation;calcium ion homeostasis;cation homeosta…	6.25861	6.06137	5.64781	Yes	Yes
	Q9DCL9	Multifunctional protein ADE2;Phosphoribosylaminoimidazole-succinocarboxamide synthase;Phosphoribosylaminoimidazole carboxylase	Paics	biosynthetic process;cellular biosynthetic process;cellular metabolic process;cellular nitrogen compound biosynthetic process;cellular nitrogen compound metabolic process;cellular process;'de novo' IMP biosynthetic process;heterocycle biosynthetic process;heterocycle metabolic process;IMP biosynthetic process;IMP metabolic process;metabolic process;nitrogen compound metabolic process;nucleobase-c…	5.48096	5.27931	5.46632
	Q64133	Amine oxidase [flavin-containing] A	Maoa	alcohol catabolic process;alcohol metabolic process;amine catabolic process;amine metabolic process;benzene-containing compound metabolic process;biological regulation;catabolic process;catecholamine catabolic process;catecholamine metabolic process;catechol-containing compound catabolic process;catechol-containing compound metabolic process;cellular amine metabolic process;cellular aromatic comp…	5.20733	4.99583	5.0769	Yes	Yes
	B1AWV9;Q5DTL9-2;Q5DTL9;Q8JZR6-2;Q8JZR6	Sodium-driven chloride bicarbonate exchanger;Electroneutral sodium bicarbonate exchanger 1	Slc4a10;Slc4a8	anatomical structure development;anatomical structure morphogenesis;anion transport;behavior;bicarbonate transport;biological regulation;brain morphogenesis;carbohydrate metabolic process;cation homeostasis;cation transport;cell development;cellular carbohydrate metabolic process;cellular cation homeostasis;cellular chemical homeostasis;cellular developmental process;cellular homeostasis;cellular…	4.94087	4.71583	4.91562
	P62830	60S ribosomal protein L23	Rpl23	biosynthetic process;cellular biosynthetic process;cellular macromolecule biosynthetic process;cellular macromolecule metabolic process;cellular metabolic process;cellular process;cellular protein metabolic process;macromolecule biosynthetic process;macromolecule metabolic process;metabolic process;primary metabolic process;protein metabolic process;translation	5.62473	5.35238	5.46738
